# FocA: A deep learning tool for reliable, near-real-time imaging focus analysis in automated cell assay pipelines

**DOI:** 10.1101/2023.07.20.549929

**Authors:** Jeff Winchell, Gabriel Comolet, Geoff Buckley-Herd, Dillion Hutson, Neeloy Bose, Daniel Paull, Bianca Migliori

## Abstract

The increasing use of automation in cellular assays and cell culture presents significant opportunities to enhance the scale and throughput of imaging assays, but to do so, reliable data quality and consistency are critical. Realizing the full potential of automation will thus require the design of robust analysis pipelines that span the entire workflow in question. Here we present FocA, a deep learning tool that, in near real-time, identifies in-focus and out-of-focus images generated on a fully automated cell biology research platform, the NYSCF Global Stem Cell Array®. The tool is trained on small patches of downsampled images to maximize computational efficiency without compromising accuracy, and optimized to make sure no sub-quality images are stored and used in downstream analyses. The tool automatically generates balanced and maximally diverse training sets to avoid bias. The resulting model correctly identifies 100% of out-of-focus and 98% of in-focus images in under 4 seconds per 96-well plate, and achieves this result even in heavily downsampled data (∼30 times smaller than native resolution). Integrating the tool into automated workflows minimizes the need for human verification as well as the collection and usage of low-quality data. FocA thus offers a solution to ensure reliable image data hygiene and improve the efficiency of automated imaging workflows using minimal computational resources.
