## Supplemental Table 1 + Sample Output for "FocA: A deep learning tool for reliable, near-real-time imaging focus analysis in automated cell assay pipelines"

### Sheet: Supplementary Table 1. Experime
Experiment	Convolutional Filter Size	Number of Convolutional Filters	Patch Size vs Image Resolution	Patch Selection Method	Confidence vs Standard Deviation	96-Well Plate Computation Time: CPU vs GPU	Model Trained on All Conditions	Model Trained On Membrane 10X Only: FOV Accuracy
Patch Size	100x100	100x100	Varied	100x100	100x100	100x100	100x100	100x100
Number of Convolutional Filters	32, 64	Varied	32, 64	32, 64	32, 64	32, 64	32, 64	32, 64
Convolutional Filter Size	Varied	3x3, 5x5	3x3, 5x5	3x3, 5x5	3x3, 5x5	3x3, 5x5	3x3, 5x5	3x3, 5x5
Initial Learning Rate	5e-06	5e-06	5e-06	1.74e-06	1.74e-06	1.74e-06	5e-06	5e-06
Maximum Training Epochs	30	30	30	1	1	1	100	100
Early Stopping Patience	3	3	3	N/A	N/A	N/A	10	10
Patches Per Well (Train, Val/Test)	36, 16	36, 16	36, 16	36, 16	36, 16	36, 16	100, 32	100, 32
Patch Selection Method	Max Standard Deviation	Max Standard Deviation	Max Standard Deviation	Varied	Middle Standard Deviation	Middle Standard Deviation	Middle Standard Deviation	Middle Standard Deviation
Image Resolution (μm/pixel)	5	5	Varied	6	6	6	N/A	N/A
Training Batch Size (in patches)	32	32	32	32	32	32	Varied	Varied
Training Set: In-Focus and Out-of-Focus Wells	120, 120	120, 120	120, 120	150, 150	150, 150	150, 150	Varied	Varied
Validation Set: Number of In-Focus and Out-of-Focus Wells	30, 30	30, 30	30, 30	0, 0	0, 0	0, 0	40, 40	40, 40
Test Set: Number of In-Focus and Out-of-Focus Wells	30, 30	30, 30	30, 30	200, 200	200, 200	10 Batches of 96	40, 40	40, 40
Cross-Validation Folds	5	5	5	1	1	1	1	1
Flat-Field Correction	None	None	None	None	None	None	None	None
Imager	Celigo	Celigo	Celigo	Celigo	Celigo	Celigo	Phenix	Phenix

### Sheet: Supplementary Table 2. FocA Sam
RUN	PLATE	SCAN_TIME	IS_OOF	OOF_COUNT	IF_COUNT	EMPTY_COUNT	OOF_WELLS
TEST	1	2023-01-25 12:33:52	1	3	9	84	D01,D02,F02
TEST	2	2023-02-06 13:26:16	1	1	11	84	C01
